# Metabolic Modeling Elucidates the Transactions in the Rumen Microbiome and the Shifts upon Virome Interactions

**DOI:** 10.1101/703843

**Authors:** Mohammad Mazharul Islam, Samodha C. Fernando, Rajib Saha

**Affiliations:** Department of Chemical and Biomolecular Engineering, University of Nebraska-Lincoln, Lincoln, NE-68588, USA; Department of Animal Science, University of Nebraska-Lincoln, Lincoln, NE-68588, USA

**Keywords:** microbial community, microbiome-virome interaction, rumen, genome-scale metabolic modeling, viral auxiliary metabolic genes

## Abstract

The complex microbial ecosystem within the bovine rumen plays a crucial role in host nutrition, health, and environmental impact. However, little is known about the interactions between the functional entities within the system, which dictates the community structure and functional dynamics and host physiology. With the advancements in high-throughput sequencing and mathematical modeling, *in silico* genome-scale metabolic analysis promises to expand our understanding of the metabolic interplay in the community. In an attempt to understand the interactions between microbial species and the phages inside rumen, a genome-scale metabolic modeling approach was utilized by using key members in the rumen microbiome (a bacteroidete, a firmicute, and an archaeon) and the viral phages associated with them. Individual microbial host models were integrated into a community model using multi-level mathematical frameworks. An elaborate and heuristics-based computational procedure was employed to predict previously-unknown interactions involving the transfer of fatty acids, vitamins, coenzymes, amino acids, and sugars among the community members. While some of these interactions could be inferred by the available multi-omic datasets, our proposed method provides a systemic understanding of why these occur and how these affect the dynamics in a complex microbial ecosystem. To elucidate the functional role of the virome on the microbiome, local alignment search was used to identify the metabolic functions of the viruses associated with the hosts. The incorporation these functions demonstrated the role of viral auxiliary metabolic genes in relaxing the metabolic bottlenecks in the microbial hosts and complementing the inter-species interactions. Finally, a comparative statistical analysis of different biologically significant community fitness criteria identified the variation in flux space and robustness of metabolic capacities of the community members. Our elucidation of metabolite exchange among three members of rumen microbiome shows how their genomic differences and interactions with the viral strains shape up a highly sophisticated metabolic interplay and explains how such interactions across kingdoms can cause metabolic and compositional shifts in the community and affect the health, nutrition, and pathophysiology of the ruminant animal.
