## Supplementary Material 4 for "Metabolic Modeling Elucidates the Transactions in the Rumen Microbiome and the Shifts upon Virome Interactions"

### Sheet: AMGs added to Rfl
Organism	KEGG ID	modelseed ID	Equation	E.C.
Rfl	R00086	rxn00062	(1) cpd00001[c0] + (1) cpd00002[c0] => (1) cpd00008[c0] + (1) cpd00009[c0] + (1) cpd00067[c0]	3.6.1.3
Rfl	R00705	rxn00501	(1) cpd00003[c0] + (1) cpd00010[c0] + (1) cpd00191[c0] => (1) cpd00004[c0] + (1) cpd00011[c0] + (1) cpd00022[c0]
Rfl	R00922	rxn00671	(1) cpd00003[c0] + (1) cpd00010[c0] + (1) cpd00287[c0] => (1) cpd00004[c0] + (1) cpd00011[c0] + (1) cpd00086[c0]
Rfl	R01135	rxn00838	(1) cpd00038[c0] + (1) cpd00041[c0] + (1) cpd00114[c0] => (1) cpd00009[c0] + (1) cpd00031[c0] + (2) cpd00067[c0] + (1) cpd02375[c0]
Rfl	R02100	rxn01519	(1) cpd00001[c0] + (1) cpd00358[c0] => (1) cpd00012[c0] + (2) cpd00067[c0] + (1) cpd00299[c0]
Rfl	R04112	rxn02875	(1) cpd00001[c0] + (1) cpd01923[c0] <=> (1) cpd00035[c0] + (1) cpd03485[c0]	3.5.1.28
Rfl	R04113	rxn02876	(1) cpd00001[c0] + (1) cpd02643[c0] <=> (1) cpd00067[c0] + (1) cpd01438[c0] + (1) cpd01924[c0]
Rfl	R00162	rxn05781	(1) cpd00002[c0] + (1) cpd11463[c0] <=> (1) cpd00008[c0] + (1) cpd11698[c0]	2.7.11.1, 2.7.11.8, 2.7.11.9, 2.7.11.10,2.7.11.11, 2.7.11.12, 2.7.11.13, 2.7.11.17,2.7.11.21, 2.7.11.22, 2.7.11.24, 2.7.11.25,2.7.11.30, 2.7.12.1, 2.7.12.2
Rfl	R00165	rxn05783	(1) cpd11463[c0] <=> (1) cpd11770[c0]
Rfl	R00166	rxn05784	(1) cpd11463[c0] => (1) cpd12003[c0]
Rfl	R00168	rxn05786	(1) cpd11463[c0] => (1) cpd12133[c0]
Rfl	R00380	rxn05821	(1) cpd00017[c0] + (1) cpd11461[c0] <=> (1) cpd00019[c0] + (1) cpd12223[c0]	2.1.1.37
Rfl	R07640	rxn05822	(1) cpd00002[c0] => (1) cpd00012[c0] + (1) cpd00018[c0]	6.5.1.3
Rfl	R00435	rxn05840	(1) cpd00002[c0] <= (1) cpd00012[c0]	2.7.7.6 2.7.7.19 2.7.7.48
Rfl	R00436	rxn05841	(1) cpd00002[c0] + (1) cpd00067[c0] + (1) cpd11613[c0] <=> (1) cpd00012[c0] + (1) cpd00018[c0] + (1) cpd12017[c0]	6.5.1.3
Rfl	R00441	rxn05846	(1) cpd00038[c0] <= (1) cpd00012[c0]	2.7.7.6 2.7.7.48
Rfl	R00442	rxn05847	(1) cpd00052[c0] <= (1) cpd00012[c0]	2.7.7.6 2.7.7.48
Rfl	R00443	rxn05848	(1) cpd00062[c0] <= (1) cpd00012[c0]	2.7.7.6 2.7.7.48 2.7.7.52
Rfl	R00444	rxn05849	(1) cpd00173[c0] <=> (1) cpd00012[c0]	2.7.7.6 2.7.7.48
Rfl	R02185	rxn06118	(1) cpd00027[c0] => (1) cpd00079[c0]	2.7.1.63
Rfl	R02961	rxn06285	(1) cpd00017[c0] + (1) cpd11755[c0] => (1) cpd00019[c0] + (1) cpd00067[c0] + (1) cpd12308[c0]	2.1.1.72
Rfl	R03151	rxn06326	(1) cpd00001[c0] + (1) cpd12412[c0] => (1) cpd00009[c0] + (1) cpd00067[c0] + (1) cpd11799[c0]	3.1.3.53
Rfl	R03632	rxn06428	(1) cpd00002[c0] + (1) cpd11900[c0] <= (1) cpd00008[c0] + (1) cpd12167[c0]	2.7.11.1
Rfl	R03840	rxn06503	(1) cpd00002[c0] + (1) cpd12086[c0] <=> (1) cpd00008[c0] + (1) cpd12030[c0]	2.7.1.78
Rfl	R04858	rxn06799	(1) cpd00017[c0] + (1) cpd11763[c0] => (1) cpd00019[c0] + (1) cpd00067[c0] + (1) cpd12223[c0]	2.1.1.37
Rfl	R05815	rxn06979	(2) cpd00001[c0] + (2) cpd00002[c0] + (2) cpd00053[c0] + (1) cpd03421[c0] => (2) cpd00008[c0] + (2) cpd00009[c0] + (2) cpd00023[c0] + (2) cpd00067[c0] + (1) cpd03914[c0]	6.3.5.11
Rfl	R00555	rxn14162	(1) cpd00003[c0] + (1) cpd11710[c0] <=> (1) cpd00067[c0] + (1) cpd00133[c0] + (1) cpd14733[c0]	2.4.2.31
Rfl	R00167	rxn15016	(1) cpd12036[c0] <= (1) cpd11710[c0]
Rfl	R00935	rxn15094	(1) cpd00003[c0] + (1) cpd00010[c0] + (1) cpd19044[c0] => (1) cpd00004[c0] + (1) cpd00011[c0] + (1) cpd00086[c0]

### Sheet: AMGs added to Prm
Organism	KEGG ID	modelseed ID	Equation	E.C.
Prm	R00086	rxn00062	(1) cpd00001[c0] + (1) cpd00002[c0] => (1) cpd00008[c0] + (1) cpd00009[c0] + (1) cpd00067[c0]	3.6.3.23
Prm	R00705	rxn00501	(1) cpd00003[c0] + (1) cpd00010[c0] + (1) cpd00191[c0] => (1) cpd00004[c0] + (1) cpd00011[c0] + (1) cpd00022[c0]
Prm	R00922	rxn00671	(1) cpd00003[c0] + (1) cpd00010[c0] + (1) cpd00287[c0] => (1) cpd00004[c0] + (1) cpd00011[c0] + (1) cpd00086[c0]
Prm	R01135	rxn00838	(1) cpd00038[c0] + (1) cpd00041[c0] + (1) cpd00114[c0] => (1) cpd00009[c0] + (1) cpd00031[c0] + (2) cpd00067[c0] + (1) cpd02375[c0]
Prm	R02100	rxn01519	(1) cpd00001[c0] + (1) cpd00358[c0] => (1) cpd00012[c0] + (2) cpd00067[c0] + (1) cpd00299[c0]	3.6.1.23
Prm	R02330	rxn01677	(1) cpd00001[c0] + (1) cpd00358[c0] => (1) cpd00009[c0] + (1) cpd00067[c0] + (1) cpd00978[c0]	3.6.1.39
Prm	R04112	rxn02875	(1) cpd00001[c0] + (1) cpd01923[c0] <=> (1) cpd00035[c0] + (1) cpd03485[c0]	3.5.1.28
Prm	R04113	rxn02876	(1) cpd00001[c0] + (1) cpd02643[c0] <=> (1) cpd00067[c0] + (1) cpd01438[c0] + (1) cpd01924[c0]
Prm	R04463	rxn03084	(1) cpd00001[c0] + (1) cpd00002[c0] + (1) cpd00053[c0] + (1) cpd02678[c0] => (1) cpd00008[c0] + (1) cpd00009[c0] + (1) cpd00023[c0] + (1) cpd00067[c0] + (1) cpd02826[c0]	6.3.5.3
Prm	R07413	rxn05122	(1) cpd00001[c0] + (1) cpd01532[c0] => (2) cpd00280[c0]	3.2.1.67
Prm	R00164	rxn05782	(1) cpd00001[c0] + (1) cpd11698[c0] <=> (1) cpd00009[c0] + (1) cpd11463[c0]
Prm	R00165	rxn05783	(1) cpd11463[c0] <=> (1) cpd11770[c0]
Prm	R00166	rxn05784	(1) cpd11463[c0] => (1) cpd12003[c0]
Prm	R00168	rxn05786	(1) cpd11463[c0] => (1) cpd12133[c0]
Prm	R00377	rxn05818	(1) cpd00356[c0] <= (1) cpd00012[c0]	2.7.7.7
Prm	R00378	rxn05819	(1) cpd00357[c0] <= (1) cpd00012[c0]	2.7.7.7
Prm	R01982	rxn06064	(1) cpd00001[c0] => (1) cpd00280[c0]	3.2.1.15
Prm	R05815	rxn06979	(2) cpd00001[c0] + (2) cpd00002[c0] + (2) cpd00053[c0] + (1) cpd03421[c0] => (2) cpd00008[c0] + (2) cpd00009[c0] + (2) cpd00023[c0] + (2) cpd00067[c0] + (1) cpd03914[c0]	6.3.5.11
Prm	R02361	rxn14062	=> (1) cpd03648[c0]	4.2.2.2
Prm	R08694	rxn14066	<=> (1) cpd12626[c0]	4.2.2.2
Prm	R00555	rxn14162	(1) cpd00003[c0] + (1) cpd11710[c0] <=> (1) cpd00067[c0] + (1) cpd00133[c0] + (1) cpd14733[c0]	2.4.2.31
Prm	R00167	rxn15016	(1) cpd12036[c0] <= (1) cpd11710[c0]
Prm	R00379	rxn15041	(1) cpd00514[c0] <=> (1) cpd00012[c0] + (1) cpd11461[c0]	2.7.7.7
Prm	R00935	rxn15094	(1) cpd00003[c0] + (1) cpd00010[c0] + (1) cpd19044[c0] => (1) cpd00004[c0] + (1) cpd00011[c0] + (1) cpd00086[c0]
Prm	R02362	rxn15321	(1) cpd00001[c0] + (1) cpd11601[c0] <=> (1) cpd00116[c0] + (1) cpd11686[c0]	3.1.1.11
Prm	R06201	rxn15598	(1) cpd00001[c0] + (1) cpd11686[c0] <= (1) cpd00280[c0]	3.2.1.67

### Sheet: AMGs added to Mgk
Organism	KEGG ID	modelseed ID	Equation	E.C.
Mgk	R00200	rxn00148	(1) cpd00002[c0] + (1) cpd00020[c0] <=> (1) cpd00008[c0] + (1) cpd00061[c0] + (1) cpd00067[c0]
Mgk	R00705	rxn00501	(1) cpd00003[c0] + (1) cpd00010[c0] + (1) cpd00191[c0] => (1) cpd00004[c0] + (1) cpd00011[c0] + (1) cpd00022[c0]
Mgk	R00922	rxn00671	(1) cpd00003[c0] + (1) cpd00010[c0] + (1) cpd00287[c0] => (1) cpd00004[c0] + (1) cpd00011[c0] + (1) cpd00086[c0]
Mgk	R01135	rxn00838	(1) cpd00038[c0] + (1) cpd00041[c0] + (1) cpd00114[c0] => (1) cpd00009[c0] + (1) cpd00031[c0] + (2) cpd00067[c0] + (1) cpd02375[c0]
Mgk	R02100	rxn01519	(1) cpd00001[c0] + (1) cpd00358[c0] => (1) cpd00012[c0] + (2) cpd00067[c0] + (1) cpd00299[c0]
Mgk	R02101	rxn01520	(1) cpd00125[c0] + (1) cpd00299[c0] => (1) cpd00298[c0] + (1) cpd00330[c0]	2.1.1.45
Mgk	R04112	rxn02875	(1) cpd00001[c0] + (1) cpd01923[c0] <=> (1) cpd00035[c0] + (1) cpd03485[c0]
Mgk	R04113	rxn02876	(1) cpd00001[c0] + (1) cpd02643[c0] <=> (1) cpd00067[c0] + (1) cpd01438[c0] + (1) cpd01924[c0]
Mgk	R06613	rxn04464	(1) cpd00125[c0] + (1) cpd00299[c0] + (1) cpd00982[c0] => (1) cpd00015[c0] + (1) cpd00067[c0] + (1) cpd00087[c0] + (1) cpd00298[c0]	2.1.1.148
Mgk	R00164	rxn05782	(1) cpd00001[c0] + (1) cpd11698[c0] <=> (1) cpd00009[c0] + (1) cpd11463[c0]
Mgk	R00165	rxn05783	(1) cpd11463[c0] <=> (1) cpd11770[c0]
Mgk	R00166	rxn05784	(1) cpd11463[c0] => (1) cpd12003[c0]
Mgk	R00168	rxn05786	(1) cpd11463[c0] => (1) cpd12133[c0]
Mgk	R00380	rxn05821	(1) cpd00017[c0] + (1) cpd11461[c0] <=> (1) cpd00019[c0] + (1) cpd12223[c0]	2.1.1.37
Mgk	R04858	rxn06799	(1) cpd00017[c0] + (1) cpd11763[c0] => (1) cpd00019[c0] + (1) cpd00067[c0] + (1) cpd12223[c0]	2.1.1.37
Mgk	R05815	rxn06979	(2) cpd00001[c0] + (2) cpd00002[c0] + (2) cpd00053[c0] + (1) cpd03421[c0] => (2) cpd00008[c0] + (2) cpd00009[c0] + (2) cpd00023[c0] + (2) cpd00067[c0] + (1) cpd03914[c0]	6.3.5.11
Mgk	R00167	rxn15016	(1) cpd12036[c0] <= (1) cpd11710[c0]
Mgk	R00935	rxn15094	(1) cpd00003[c0] + (1) cpd00010[c0] + (1) cpd19044[c0] => (1) cpd00004[c0] + (1) cpd00011[c0] + (1) cpd00086[c0]
